# Abnormal molecular signatures of inflammation, energy metabolism and vesicle biology in human Huntington disease peripheral tissues

**DOI:** 10.1101/2022.02.03.475821

**Authors:** Andreas Neueder, Kerstin Kojer, Tanja Hering, Daniel J. Lavery, Jian Chen, Nathalie Birth, Jaqueline Hallitsch, Sonja Trautmann, Jennifer Parker, Michael Flower, Huma Sethi, Salman Haider, Jong-Min Lee, Sarah J. Tabrizi, Michael Orth

## Abstract

**Background:** A major challenge in neurodegenerative diseases concerns identifying biological disease signatures that track with disease progression or respond to an intervention. Several clinical trials in Huntington disease (HD), an inherited, progressive neurodegenerative disease, are currently ongoing. Therefore, we examined whether peripheral tissues can serve as a source of readily accessible biological signatures at the RNA and protein level in HD patients.

**Results:** We generated large, high-quality human datasets from skeletal muscle, skin and adipose tissue to probe molecular changes in human premanifest and early manifest HD patients – those most likely involved in clinical trials. In-depth single nucleotide polymorphism data across the *HTT* gene will facilitate the use of the generated primary- and iPSC cell lines in allele-specific targeting approaches. The analysis of the transcriptomics and proteomics data shows robust, stage-dependent dysregulation. Gene ontology analysis confirmed the involvement of inflammation and energy metabolism in peripheral HD pathogenesis. Furthermore, we observed changes in the homeostasis of extracellular vesicles, where we found consistent changes of genes and proteins involved in this process.

**Conclusions:** Our ‘omics data document the involvement of inflammation, energy metabolism and extracellular vesicle homeostasis. This demonstrates the potential to identify biological signatures from peripheral tissues in HD suitable as biomarkers in clinical trials. Together with the primary cell lines established from peripheral tissues and a large panel of iPSC lines that can serve as human models of HD, the generated data are a valuable and unique resource to advance the current understanding of molecular mechanisms driving HD pathogenesis.
