## Supplementary material for "Abnormal molecular signatures of inflammation, energy metabolism and vesicle biology in human Huntington disease peripheral tissues": MTM-HD_HD_haplotype_definitions

### Sheet: readme
	21 single nucleotide polymorphisms were used to define 269 HD haplotypes
	A = adenosine
	T = thymine
	G = guanine
	C = cytosine
	for rs149109767 A is deletion and I is insertion

### Sheet: hap.definition
hap.name	rs2857845	rs2471347	rs2798296	rs3856973	rs2285086	rs10015979	rs2071655	rs363082	rs363066	rs6855981	rs11731237	rs363096	rs2298969	rs363092	rs916171	rs82333	rs110501	rs149109767	rs362272	rs2269499	rs3095073
hap.01	A	A	G	G	A	G	T	T	T	G	T	T	A	C	C	A	T	A	G	C	G
hap.02	T	A	G	G	A	A	T	T	T	G	C	C	A	C	C	A	T	I	G	C	G
hap.03	A	G	A	G	A	G	T	T	T	G	T	T	A	C	C	A	T	I	G	C	G
hap.04	T	A	G	A	G	A	G	C	T	G	C	C	G	A	G	G	C	I	G	C	G
hap.05	T	A	G	G	A	G	T	T	T	G	T	T	A	C	C	A	T	A	G	C	G
hap.06	A	A	G	G	A	A	T	T	T	G	C	C	A	C	C	A	T	I	G	C	G
hap.07	T	A	G	G	A	A	T	T	T	G	C	C	A	C	C	A	T	I	G	C	A
hap.08	A	G	A	A	G	A	G	T	G	A	C	C	G	A	G	G	C	I	A	T	A
hap.09	T	A	G	G	A	A	T	T	T	G	C	C	A	C	C	A	T	I	A	T	A
hap.10	A	A	G	G	A	G	T	C	T	G	T	T	A	C	C	A	T	A	G	C	G
hap.11	A	A	G	G	A	G	T	T	T	G	T	T	A	C	C	A	T	I	G	C	A
hap.12	A	A	G	G	A	G	T	T	T	G	T	T	A	C	C	A	T	I	G	C	G
hap.13	A	A	A	G	A	A	T	T	T	G	C	T	G	C	C	A	T	I	G	C	G
hap.14	A	A	A	A	G	A	G	T	T	A	C	C	G	A	G	G	C	I	G	C	G
hap.15	A	A	G	G	A	G	T	T	T	G	C	T	A	C	C	A	T	I	G	C	G
hap.16	A	A	G	A	G	A	G	C	T	G	C	C	G	A	G	G	C	I	G	C	G
hap.17	A	A	A	A	G	A	G	C	T	G	C	C	G	A	G	G	C	I	G	C	G
hap.18	A	A	A	A	G	A	G	T	T	G	C	C	G	A	G	G	C	I	G	C	A
hap.19	A	A	G	G	A	A	T	T	T	G	C	T	G	C	C	A	T	I	G	C	G
hap.20	A	A	A	G	A	A	T	T	T	G	C	T	A	A	C	A	T	I	G	C	G
hap.21	A	A	A	A	G	A	G	T	T	G	C	C	G	A	G	G	C	I	G	C	G
hap.22	A	G	A	A	G	A	G	T	G	A	C	C	G	A	G	G	C	I	A	T	G
hap.23	A	A	G	G	A	G	T	T	T	G	C	T	G	C	C	A	T	I	G	C	G
hap.24	A	G	A	A	G	A	G	T	T	A	C	C	G	A	G	G	C	I	G	C	G
hap.25	A	A	A	G	G	A	G	T	T	A	C	C	G	A	G	G	C	I	G	C	A
hap.26	A	A	G	G	A	G	T	C	T	G	T	T	A	C	C	A	T	I	G	C	G
hap.27	A	A	G	G	A	A	T	T	T	G	C	T	A	C	C	A	T	I	G	C	G
hap.28	A	G	A	G	A	A	T	T	T	G	C	T	G	C	C	A	T	I	G	C	G
hap.29	A	A	A	G	G	A	G	T	T	G	C	C	G	A	G	A	T	I	G	C	G
hap.30	T	A	G	G	A	G	T	T	T	G	T	T	A	C	C	A	T	I	G	C	G
hap.31	A	A	A	G	A	G	T	T	T	G	T	T	A	C	C	A	T	I	G	C	G
hap.32	A	A	A	G	G	A	G	C	T	G	C	C	G	A	G	G	C	I	G	C	G
hap.33	A	G	A	A	G	A	G	T	G	A	C	C	G	A	G	G	C	I	G	C	A
hap.34	A	A	G	A	G	A	G	T	G	A	C	C	G	A	G	G	C	I	A	T	A
hap.35	A	A	A	A	G	A	G	T	T	A	C	C	G	A	G	G	C	I	G	C	A
hap.36	A	G	G	G	A	A	T	T	T	G	C	C	A	C	C	A	T	I	G	C	G
hap.37	A	A	G	G	A	G	T	T	T	G	T	T	G	C	C	A	T	I	G	C	G
hap.38	A	A	A	A	G	A	G	T	G	A	C	C	G	A	G	G	C	I	A	T	A
hap.39	A	A	A	G	A	A	T	T	T	G	C	T	G	C	C	A	T	I	G	C	A
hap.40	A	A	A	G	G	A	G	T	T	A	C	C	G	A	G	G	C	I	G	C	G
hap.41	A	A	G	A	G	A	G	C	T	A	C	C	G	A	G	G	C	I	A	T	G
hap.42	A	G	A	A	G	A	G	T	T	G	T	T	A	C	C	A	T	I	G	C	G
hap.43	A	A	A	A	G	A	G	T	T	A	C	C	G	C	C	G	C	I	G	C	G
hap.44	A	G	A	G	A	A	T	T	T	G	C	T	A	C	C	A	T	I	G	C	G
hap.45	A	A	G	A	G	A	G	T	G	A	C	C	G	A	G	G	C	I	A	T	G
hap.46	A	G	A	G	A	G	T	T	T	G	T	T	A	C	C	A	T	I	G	C	A
hap.47	A	A	G	A	G	A	G	T	T	A	C	C	G	A	G	G	C	I	G	C	G
hap.48	A	A	G	A	G	A	G	T	T	G	C	C	G	A	G	G	C	I	G	C	A
hap.49	A	A	G	A	G	A	G	T	T	G	T	T	A	C	C	A	T	I	G	C	G
hap.50	T	A	G	A	G	A	G	T	G	A	C	C	G	A	G	G	C	I	A	T	A
hap.51	A	A	A	G	A	A	T	T	T	G	C	T	G	C	G	G	C	I	G	C	G
hap.52	A	A	A	A	A	A	T	T	T	G	C	T	A	A	C	A	T	I	G	C	G
hap.53	A	A	A	A	G	A	G	C	T	G	C	T	G	A	G	G	C	I	G	C	G
hap.54	A	A	G	G	A	A	T	T	T	G	C	T	A	A	C	A	T	I	G	C	G
hap.55	A	G	G	G	A	G	T	T	T	G	C	T	G	C	C	A	T	I	G	C	G
hap.56	A	A	G	G	A	A	T	T	T	G	C	C	G	A	G	G	C	I	G	C	G
hap.57	A	A	G	G	A	G	T	T	T	G	T	C	G	C	C	G	C	I	G	C	A
hap.58	A	G	A	A	A	G	T	T	T	G	T	T	G	C	C	A	T	I	G	C	G
hap.59	A	G	A	A	G	A	G	C	T	G	C	C	G	A	G	G	C	I	G	C	G
hap.60	A	G	A	G	G	G	T	T	G	G	C	C	G	C	C	G	C	I	G	T	G
hap.61	T	A	G	G	A	G	T	T	T	G	C	T	G	C	C	A	T	I	G	C	G
hap.62	A	A	G	A	G	A	G	C	T	G	C	C	G	A	G	G	C	I	G	C	A
hap.63	A	A	G	G	G	A	G	T	G	A	C	C	G	A	G	G	C	I	A	T	A
hap.64	A	A	G	G	G	A	G	T	T	G	C	C	G	A	G	G	C	I	G	C	G
hap.65	A	G	A	A	G	A	G	T	G	A	C	C	G	A	G	G	C	I	A	C	G
hap.66	T	A	G	G	A	G	T	T	T	G	T	T	A	C	C	A	T	A	G	C	A
hap.67	A	A	A	A	G	A	G	T	T	A	C	C	G	A	G	A	T	I	G	C	G
hap.68	A	A	G	G	A	G	T	T	T	A	C	T	A	C	C	A	T	I	G	C	G
hap.69	A	A	G	G	A	G	T	T	T	G	C	T	A	C	C	A	T	I	G	C	A
hap.70	A	G	A	A	A	G	T	T	T	G	T	T	A	C	C	A	T	I	G	C	G
hap.71	A	G	A	A	G	G	T	T	T	G	T	T	A	C	C	A	T	I	G	C	G
hap.72	A	G	A	G	A	G	G	T	T	G	C	C	G	C	C	G	C	I	G	C	A
hap.73	A	G	A	G	G	A	G	T	T	A	C	C	G	A	G	G	C	I	G	C	G
hap.74	A	G	G	G	A	G	T	T	T	G	T	T	A	C	C	A	T	I	G	C	G
hap.75	A	A	A	G	A	A	G	T	T	G	C	C	G	A	G	A	T	I	G	C	G
hap.76	A	A	A	G	G	A	G	C	T	G	C	C	G	A	G	G	C	I	G	C	A
hap.77	A	A	A	G	G	A	G	T	T	G	C	C	G	A	G	G	C	I	G	C	G
hap.78	A	A	A	G	G	A	G	T	T	G	T	T	A	C	C	A	T	I	G	C	G
hap.79	A	G	A	A	G	A	G	T	T	G	C	C	G	A	G	G	C	I	G	C	G
hap.80	A	G	A	G	G	A	G	T	G	A	C	C	G	A	G	G	C	I	A	T	A
hap.81	T	G	A	A	G	A	G	T	G	A	C	C	G	A	G	G	C	I	A	T	A
hap.82	A	A	A	A	G	A	G	C	T	G	C	C	G	A	G	G	C	I	G	C	A
hap.83	A	A	A	A	G	A	G	T	G	A	C	C	G	A	G	G	C	I	A	T	G
hap.84	A	A	A	A	G	A	G	T	T	A	C	T	G	A	G	G	C	I	G	C	G
hap.85	A	A	A	G	A	G	T	T	T	G	C	T	A	A	C	A	T	I	G	C	G
hap.86	A	A	A	G	G	A	G	T	T	G	C	C	G	A	G	G	C	I	G	C	A
hap.87	A	A	G	A	A	G	T	T	T	G	T	T	A	C	C	A	T	I	G	C	G
hap.88	A	A	G	G	A	A	T	T	T	G	C	T	G	C	C	A	T	I	G	C	A
hap.89	A	A	G	G	A	G	T	T	T	G	T	T	A	C	C	A	T	I	A	C	G
hap.90	A	A	G	G	A	G	T	T	T	G	T	T	A	C	C	A	T	I	A	T	A
hap.91	A	A	G	G	A	G	T	T	T	G	T	T	A	C	G	A	T	I	G	C	G
hap.92	A	A	G	G	G	A	G	C	T	G	C	C	G	A	G	G	C	I	G	C	G
hap.93	A	G	A	A	G	A	G	T	G	A	C	C	G	A	G	G	C	I	G	C	G
hap.94	A	G	A	G	A	A	T	T	T	G	C	C	A	C	C	A	T	I	G	C	G
hap.95	A	G	A	G	A	A	T	T	T	G	C	T	G	C	G	G	C	I	G	C	G
hap.96	A	A	A	A	G	A	G	T	T	G	T	T	A	C	C	A	T	I	G	C	A
hap.97	A	A	A	A	G	A	G	T	T	G	T	T	A	C	C	A	T	I	G	C	G
hap.98	A	A	A	A	G	G	T	T	T	G	T	T	A	C	C	A	T	I	G	C	G
hap.99	A	A	A	G	A	A	T	T	T	G	C	T	A	C	C	A	T	I	G	C	G
hap.100	A	A	G	G	A	G	T	T	T	G	C	C	A	C	C	A	T	I	G	C	G
hap.101	A	A	G	G	A	G	T	T	T	G	C	C	G	C	C	G	C	I	G	T	G
hap.102	A	A	G	G	A	G	T	T	T	G	T	C	G	C	C	G	C	I	G	C	G
hap.103	A	G	A	A	G	A	G	T	G	A	C	C	G	C	C	A	T	I	G	C	A
hap.104	A	G	A	A	G	A	G	T	G	A	T	C	G	A	G	G	C	I	A	T	A
hap.105	A	G	A	A	G	A	G	T	T	A	C	C	G	A	G	G	C	I	G	C	A
hap.106	A	G	A	A	G	A	G	T	T	G	C	C	G	A	G	G	C	I	G	C	A
hap.107	A	G	A	G	A	G	T	T	T	G	T	T	A	C	C	A	T	A	G	C	G
hap.108	A	G	A	G	A	G	T	T	T	G	T	T	A	C	C	A	T	I	A	T	A
hap.109	A	G	G	A	G	A	G	T	G	A	C	C	G	A	C	A	T	I	G	C	A
hap.110	T	A	G	G	A	A	T	T	T	G	T	C	A	C	C	A	T	I	G	C	G
hap.111	T	A	G	G	A	G	T	T	T	G	T	T	A	C	C	A	T	I	G	C	A
hap.112	T	A	G	G	A	G	T	T	T	G	T	T	A	C	C	G	C	I	G	C	G
hap.113	T	G	A	A	G	G	G	T	G	A	C	C	G	A	G	G	C	I	A	T	A
hap.114	A	A	A	A	A	A	T	T	T	G	C	C	A	C	C	A	T	I	G	C	G
hap.115	A	A	A	G	A	A	T	T	T	A	C	C	G	A	G	G	C	I	G	C	G
hap.116	A	A	A	G	A	A	T	T	T	G	C	C	A	C	C	A	T	I	G	C	G
hap.117	A	A	A	G	A	A	T	T	T	G	C	T	G	A	C	A	T	I	G	C	G
hap.118	A	A	A	G	A	G	T	T	T	G	T	T	A	C	C	A	T	I	G	C	A
hap.119	A	A	A	G	G	A	G	T	G	A	C	C	G	A	G	G	C	I	A	T	A
hap.120	A	A	A	G	G	A	G	T	T	G	C	C	G	A	G	A	T	I	G	C	A
hap.121	A	A	G	A	G	A	G	C	T	G	C	C	A	A	G	G	C	I	G	C	G
hap.122	A	A	G	A	G	A	G	T	T	A	C	C	G	A	G	G	C	I	G	C	A
hap.123	A	A	G	A	G	A	G	T	T	G	C	C	G	A	G	G	C	I	G	C	G
hap.124	A	A	G	G	A	A	G	T	G	A	C	C	G	A	G	G	C	I	G	C	G
hap.125	A	A	G	G	A	A	T	T	T	G	C	T	G	C	G	A	T	I	G	C	G
hap.126	A	A	G	G	A	G	G	T	G	A	C	T	A	C	C	A	T	I	G	C	G
hap.127	A	A	G	G	A	G	T	T	T	G	C	T	G	C	C	A	T	I	G	C	A
hap.128	A	A	G	G	A	G	T	T	T	G	T	C	A	C	C	A	T	I	G	C	G
hap.129	A	A	G	G	A	G	T	T	T	G	T	T	A	C	C	G	C	I	G	C	G
hap.130	A	G	A	A	A	A	G	T	G	A	C	C	G	A	G	G	C	I	A	T	A
hap.131	A	G	A	A	G	A	G	T	G	A	C	C	G	A	G	A	T	I	G	C	G
hap.132	A	G	A	A	G	A	G	T	G	A	C	C	G	A	G	G	C	I	G	T	A
hap.133	A	G	A	A	G	A	G	T	G	A	C	C	G	C	C	A	T	I	G	C	G
hap.134	A	G	A	A	G	A	G	T	G	A	C	C	G	C	G	G	C	I	A	T	A
hap.135	A	G	A	G	A	A	T	T	T	G	C	C	G	A	G	G	C	I	G	C	G
hap.136	A	G	A	G	A	G	T	T	T	G	T	T	A	C	C	G	C	I	G	C	G
hap.137	A	G	A	G	G	G	T	T	G	G	C	C	G	C	C	A	T	I	G	C	G
hap.138	T	A	G	G	A	A	T	T	T	G	C	C	G	C	C	A	T	I	G	C	G
hap.139	T	A	G	G	A	G	T	T	T	G	T	C	A	C	C	A	T	I	G	C	G
hap.140	T	G	A	G	A	G	T	T	T	G	T	T	A	C	C	A	T	I	G	C	G
hap.141	A	A	A	A	A	A	T	T	T	G	C	T	G	C	C	A	T	I	G	C	G
hap.142	A	A	A	A	A	G	T	T	T	G	T	T	A	C	C	A	T	I	G	C	G
hap.143	A	A	A	A	G	A	G	C	T	A	C	C	G	A	G	G	C	I	G	C	G
hap.144	A	A	A	A	G	A	G	C	T	G	C	C	G	A	G	A	T	I	G	C	G
hap.145	A	A	A	A	G	A	G	C	T	G	T	T	A	C	C	A	T	I	G	C	G
hap.146	A	A	A	A	G	A	G	T	G	A	C	C	G	A	G	G	T	I	A	T	A
hap.147	A	A	A	A	G	A	G	T	G	A	C	C	G	C	C	A	T	I	G	C	A
hap.148	A	A	A	A	G	A	G	T	G	A	C	C	G	C	G	G	C	I	G	C	G
hap.149	A	A	A	A	G	A	G	T	G	A	C	T	A	A	C	G	C	I	A	T	A
hap.150	A	A	A	A	G	A	G	T	T	A	C	C	A	C	C	A	T	I	G	C	G
hap.151	A	A	A	A	G	A	G	T	T	A	C	C	G	A	G	G	C	I	A	T	A
hap.152	A	A	A	A	G	A	G	T	T	G	C	C	G	A	G	A	T	I	G	C	A
hap.153	A	A	A	A	G	A	G	T	T	G	T	C	G	A	G	G	C	I	G	C	G
hap.154	A	A	A	A	G	A	T	C	T	G	C	C	A	C	C	A	T	I	G	C	G
hap.155	A	A	A	A	G	G	G	T	T	G	C	C	G	A	G	G	C	I	G	C	G
hap.156	A	A	A	G	A	A	G	T	T	G	C	C	G	A	G	G	C	I	G	T	A
hap.157	A	A	A	G	A	A	T	C	T	G	C	T	A	A	C	A	T	I	G	C	G
hap.158	A	A	A	G	A	A	T	T	T	G	C	C	G	A	C	A	T	I	G	C	G
hap.159	A	A	A	G	A	A	T	T	T	G	C	T	A	A	C	A	T	I	G	C	A
hap.160	A	A	A	G	A	A	T	T	T	G	C	T	A	C	C	A	T	I	G	C	A
hap.161	A	A	A	G	A	A	T	T	T	G	C	T	G	C	C	A	T	I	A	T	A
hap.162	A	A	A	G	A	A	T	T	T	G	C	T	G	C	C	G	C	I	G	C	G
hap.163	A	A	A	G	A	A	T	T	T	G	T	T	G	C	C	A	T	I	G	C	G
hap.164	A	A	A	G	A	G	T	T	T	G	C	T	A	C	C	A	T	A	G	C	G
hap.165	A	A	A	G	G	A	G	C	T	G	C	C	A	C	C	A	T	I	G	C	G
hap.166	A	A	A	G	G	A	G	C	T	G	T	T	A	C	C	A	T	I	G	C	G
hap.167	A	A	A	G	G	A	G	T	T	A	C	C	A	A	G	G	C	I	G	C	A
hap.168	A	A	A	G	G	A	G	T	T	G	C	T	A	A	C	A	T	I	G	C	G
hap.169	A	A	A	G	G	A	T	T	T	G	C	C	A	C	C	A	T	I	G	C	G
hap.170	A	A	A	G	G	A	T	T	T	G	C	T	G	C	C	A	T	I	G	C	G
hap.171	A	A	G	A	A	A	G	T	G	A	C	C	G	A	G	G	C	I	A	T	A
hap.172	A	A	G	A	A	G	T	T	T	G	C	C	G	A	G	G	C	I	G	C	G
hap.173	A	A	G	A	G	A	G	C	T	G	C	C	A	C	G	G	C	I	G	C	G
hap.174	A	A	G	A	G	A	G	C	T	G	C	C	G	A	C	G	C	I	G	C	G
hap.175	A	A	G	A	G	A	G	C	T	G	C	T	G	A	G	G	C	I	G	C	G
hap.176	A	A	G	A	G	A	G	T	G	A	C	C	G	A	G	G	C	I	G	C	G
hap.177	A	A	G	A	G	A	G	T	G	G	T	T	A	C	C	A	T	I	G	C	G
hap.178	A	A	G	A	G	A	G	T	T	A	C	C	G	C	G	G	C	I	G	C	G
hap.179	A	A	G	A	G	A	T	T	T	G	T	T	A	A	C	G	C	I	A	T	G
hap.180	A	A	G	A	G	G	G	C	T	G	C	C	G	A	G	G	C	I	G	C	A
hap.181	A	A	G	A	G	G	T	C	T	G	C	C	G	A	C	G	C	I	G	C	G
hap.182	A	A	G	A	G	G	T	T	G	A	C	C	G	C	C	G	C	I	G	C	G
hap.183	A	A	G	A	G	G	T	T	T	G	T	T	A	C	C	A	T	I	G	C	G
hap.184	A	A	G	G	A	A	T	C	T	G	C	C	A	C	C	A	T	I	G	C	G
hap.185	A	A	G	G	A	A	T	T	T	G	C	C	A	C	G	G	C	I	G	C	A
hap.186	A	A	G	G	A	A	T	T	T	G	C	C	A	C	G	G	C	I	G	C	G
hap.187	A	A	G	G	A	A	T	T	T	G	C	C	G	A	C	A	T	I	G	C	G
hap.188	A	A	G	G	A	A	T	T	T	G	C	C	G	A	G	G	C	I	G	C	A
hap.189	A	A	G	G	A	A	T	T	T	G	C	C	G	C	C	A	T	I	G	C	G
hap.190	A	A	G	G	A	A	T	T	T	G	C	T	A	C	C	A	T	I	G	C	A
hap.191	A	A	G	G	A	A	T	T	T	G	T	T	A	C	C	A	T	I	G	C	A
hap.192	A	A	G	G	A	G	G	T	T	A	C	C	G	A	G	G	C	I	A	C	G
hap.193	A	A	G	G	A	G	G	T	T	G	T	T	A	C	C	A	T	I	G	C	G
hap.194	A	A	G	G	A	G	T	C	T	G	C	C	G	A	G	G	C	I	G	C	A
hap.195	A	A	G	G	A	G	T	C	T	G	C	C	G	C	G	G	C	I	G	C	G
hap.196	A	A	G	G	A	G	T	T	G	A	C	T	A	C	C	A	T	I	G	C	G
hap.197	A	A	G	G	A	G	T	T	T	G	C	C	G	C	C	A	C	I	A	T	A
hap.198	A	A	G	G	A	G	T	T	T	G	C	T	A	C	C	A	T	I	A	T	A
hap.199	A	A	G	G	A	G	T	T	T	G	C	T	G	C	C	G	C	I	G	C	A
hap.200	A	A	G	G	A	G	T	T	T	G	T	C	G	A	G	G	C	I	A	T	A
hap.201	A	A	G	G	A	G	T	T	T	G	T	C	G	C	C	A	T	I	G	C	G
hap.202	A	A	G	G	A	G	T	T	T	G	T	C	G	C	C	A	T	I	G	T	G
hap.203	A	A	G	G	A	G	T	T	T	G	T	C	G	C	C	G	C	I	A	C	G
hap.204	A	A	G	G	A	G	T	T	T	G	T	T	A	A	C	G	C	I	G	C	G
hap.205	A	A	G	G	A	G	T	T	T	G	T	T	A	A	G	G	C	I	A	T	A
hap.206	A	A	G	G	A	G	T	T	T	G	T	T	A	C	C	A	T	A	G	C	A
hap.207	A	A	G	G	A	G	T	T	T	G	T	T	A	C	C	A	T	I	G	T	A
hap.208	A	A	G	G	A	G	T	T	T	G	T	T	A	C	C	G	C	I	A	T	A
hap.209	A	A	G	G	A	G	T	T	T	G	T	T	A	C	G	A	T	A	G	C	G
hap.210	A	A	G	G	A	G	T	T	T	G	T	T	A	C	G	G	C	I	A	T	G
hap.211	A	A	G	G	A	G	T	T	T	G	T	T	G	A	G	G	C	I	G	C	G
hap.212	A	A	G	G	A	G	T	T	T	G	T	T	G	C	C	A	T	I	G	C	A
hap.213	A	A	G	G	G	A	G	T	G	A	C	C	G	A	G	G	C	I	A	T	G
hap.214	A	A	G	G	G	A	G	T	T	G	C	C	G	A	G	A	T	I	G	C	G
hap.215	A	A	G	G	G	A	G	T	T	G	T	T	A	C	C	A	T	I	G	C	G
hap.216	A	G	A	A	A	G	T	T	T	A	C	T	G	C	C	A	T	I	G	C	G
hap.217	A	G	A	A	G	A	G	C	T	A	C	C	G	A	G	G	C	I	A	T	A
hap.218	A	G	A	A	G	A	G	C	T	G	C	C	G	A	G	G	C	I	G	C	A
hap.219	A	G	A	A	G	A	G	T	G	A	C	C	G	A	C	A	T	I	A	T	A
hap.220	A	G	A	A	G	A	G	T	G	A	C	C	G	A	G	A	T	I	G	C	A
hap.221	A	G	A	A	G	A	G	T	G	A	C	C	G	A	G	G	C	I	A	C	A
hap.222	A	G	A	A	G	A	G	T	G	A	C	C	G	A	G	G	C	I	G	T	G
hap.223	A	G	A	A	G	A	G	T	G	A	C	T	A	A	G	G	C	I	A	T	A
hap.224	A	G	A	A	G	A	G	T	G	A	C	T	A	C	C	A	T	I	G	C	A
hap.225	A	G	A	A	G	A	G	T	G	A	T	T	A	C	C	A	T	I	G	C	G
hap.226	A	G	A	A	G	A	G	T	G	G	C	C	G	A	G	G	C	I	A	T	A
hap.227	A	G	A	A	G	A	G	T	T	A	C	C	G	A	C	A	T	I	G	C	G
hap.228	A	G	A	A	G	A	G	T	T	A	C	C	G	C	C	G	C	I	A	C	G
hap.229	A	G	A	A	G	A	G	T	T	G	C	C	A	C	C	A	T	I	G	C	G
hap.230	A	G	A	A	G	A	G	T	T	G	T	T	A	C	C	A	T	A	G	C	G
hap.231	A	G	A	A	G	A	G	T	T	G	T	T	A	C	C	A	T	I	G	C	A
hap.232	A	G	A	A	G	A	T	T	T	G	C	T	G	C	C	A	T	I	G	C	G
hap.233	A	G	A	A	G	G	G	T	T	A	T	T	G	C	G	G	C	I	A	C	A
hap.234	A	G	A	A	G	G	T	T	G	A	C	C	G	A	G	G	C	I	A	T	A
hap.235	A	G	A	G	A	A	T	T	T	G	C	T	A	A	C	A	T	I	G	C	G
hap.236	A	G	A	G	A	A	T	T	T	G	C	T	G	A	C	A	T	I	G	C	G
hap.237	A	G	A	G	A	A	T	T	T	G	C	T	G	C	C	A	T	I	G	C	A
hap.238	A	G	A	G	A	A	T	T	T	G	C	T	G	C	G	G	C	I	G	C	A
hap.239	A	G	A	G	A	G	G	T	G	A	C	C	G	A	G	G	C	I	A	T	A
hap.240	A	G	A	G	A	G	G	T	G	A	C	T	A	C	C	A	T	I	G	C	G
hap.241	A	G	A	G	A	G	G	T	T	A	C	C	G	A	G	G	C	I	G	C	G
hap.242	A	G	A	G	A	G	T	T	T	A	C	C	G	A	G	G	C	I	G	C	G
hap.243	A	G	A	G	A	G	T	T	T	G	C	T	G	C	C	A	T	I	G	C	G
hap.244	A	G	A	G	A	G	T	T	T	G	T	T	A	A	G	G	C	I	A	T	A
hap.245	A	G	A	G	A	G	T	T	T	G	T	T	A	C	C	A	T	I	A	C	G
hap.246	A	G	A	G	A	G	T	T	T	G	T	T	A	C	C	A	T	I	G	T	A
hap.247	A	G	A	G	A	G	T	T	T	G	T	T	A	C	C	A	T	I	G	T	G
hap.248	A	G	G	A	A	A	T	T	T	G	C	C	A	C	C	A	T	I	G	C	G
hap.249	A	G	G	A	G	A	G	C	T	G	C	C	G	A	G	G	C	I	G	C	G
hap.250	A	G	G	A	G	A	G	T	G	A	C	C	G	A	G	G	C	I	A	T	A
hap.251	A	G	G	G	A	A	T	T	T	G	C	T	G	C	C	A	T	I	G	C	G
hap.252	A	G	G	G	A	G	G	T	T	G	C	C	G	C	C	G	C	I	G	C	A
hap.253	T	A	A	A	G	A	G	T	T	A	C	C	G	A	G	G	C	I	G	C	G
hap.254	T	A	A	A	G	A	G	T	T	G	C	C	G	A	G	G	C	I	G	C	A
hap.255	T	A	A	G	A	G	T	T	T	G	T	T	A	C	C	A	T	I	G	C	G
hap.256	T	A	G	A	G	A	T	T	T	G	C	C	A	C	C	A	T	I	G	C	G
hap.257	T	A	G	G	A	A	T	T	T	G	C	C	A	C	G	A	T	I	G	C	G
hap.258	T	A	G	G	A	A	T	T	T	G	C	C	G	A	C	A	T	I	G	C	G
hap.259	T	A	G	G	A	A	T	T	T	G	T	T	A	C	C	A	T	I	G	C	A
hap.260	T	A	G	G	A	A	T	T	T	G	T	T	A	C	C	A	T	I	G	C	G
hap.261	T	A	G	G	A	G	T	T	T	G	C	C	A	C	C	A	T	I	G	C	G
hap.262	T	A	G	G	A	G	T	T	T	G	T	T	A	C	C	A	T	I	A	C	A
hap.263	T	A	G	G	G	G	T	T	T	G	C	T	G	C	C	A	T	I	G	C	G
hap.264	T	G	A	A	G	A	G	T	G	A	C	C	A	C	C	A	T	I	G	C	G
hap.265	T	G	A	A	G	A	G	T	G	A	C	C	G	A	G	G	C	I	A	T	G
hap.266	T	G	A	A	G	A	G	T	T	A	C	C	G	C	C	G	C	I	G	C	G
hap.267	T	G	A	A	G	G	G	T	G	A	C	C	G	A	G	G	C	I	A	T	G
hap.268	T	G	A	G	A	G	T	T	T	G	T	T	A	C	C	A	T	I	A	T	A
hap.269	T	G	G	G	A	A	T	T	T	G	C	C	A	C	C	A	T	I	G	C	G
